# A role for the S4-domain containing protein YlmH in ribosome-associated quality control in *Bacillus subtilis*

**DOI:** 10.1101/2024.03.03.583159

**Authors:** Hiraku Takada, Helge Paternoga, Keigo Fujiwara, Jose A. Nakamoto, Esther N. Park, Lyudmila Dimitrova-Paternoga, Bertrand Beckert, Merilin Saarma, Tanel Tenson, Allen R. Buskirk, Gemma C. Atkinson, Shinobu Chiba, Daniel N. Wilson, Vasili Hauryliuk

**Author notes:** Correspondence to: Hiraku Takada, Helge Paternoga (Helge.Paternoga@ uni-hamburg.de). These authors contributed equally (Hiraku Takada, Helge Paternoga).

## Abstract

Ribosomes trapped on mRNAs during protein synthesis need to be rescued for the cell to survive. The most ubiquitous bacterial ribosome rescue pathway is trans-translation mediated by tmRNA and SmpB. Genetic inactivation of trans-translation can be lethal, unless the ribosomes are rescued by ArfA or ArfB alternative rescue factors or the ribosome-associated quality control (RQC) system, which in *B. subtilis* involves MutS2, RqcH, RqcP and Pth. Using transposon sequencing in a trans-translation-incompetent *B. subtilis* strain we identify a poorly characterized S4-domain-containing protein YlmH as a novel potential RQC factor. Cryo-EM structures reveal that YlmH binds peptidyl-tRNA-50S complexes in an position analogous to that of S4-domain-containing RqcP, and that, similarly to RqcP, YlmH can co-habit with RqcH. Consistently, we show that YlmH can assume the role of RqcP in RQC in facilitating the addition of polyalanine tails to the truncated nascent polypeptides. While in *B. subtilis* the function of YlmH is redundant with RqcP, our taxonomic analysis reveals that in multiple bacterial phyla RqcP is absent, while YlmH and RqcH are present, suggesting that in these species the YlmH plays a central role in the RQC.
