## Supplementary Table 3 for "A role for the S4-domain containing protein YlmH in ribosome-associated quality control in *Bacillus subtilis*"

### Sheet: strain list
	Strain	Description	Reference	Construction
				Host	DNA
	VHB256	trpC2 rqcH::spcR	#1
	VHB257	trpC2 ssrA::cmR	#1
	VHB262	trpC2 rqcH::spcR ssrA::cmR	#1
	VHB263	trpC2 rqcH-FLAG3 -spcR	#1
	VHB343	trpC2 rqcP::spcR	#1
	VHB345	trpC2 rqcP::spcR ssrA::cmR	#1
	VHB368	trpC2 rqcP-FLAG3 -spcR	#1
	VHB600	trpC2 rqcP::spcR ssrA::cmR thrC::Phy-spank kmR	This syudy	VHB345	pHT009 plasmid
	VHB715	trpC2 ylmH::spcR	This syudy	wt168	SOE-PCR product
	VHB716	trpC2 ylmH::spcR ssrA::cmR	This syudy	VHB257	VHB715 genomic DNA
	VHB719	trpC2 ylmH::spcR thrC::Phy-spank kmR	This syudy	VHB715	pHT009 plasmid
	VHB720	trpC2 ylmH::spcR thrC::Phy-spank-ylmH kmR	This syudy	VHB715	VHP955 plasmid
	VHB721	trpC2 ylmH::spcR thrC::Phy-spank-ylmH -FLAG3 kmR	This syudy	VHB715	VHP956 plasmid
	VHB722	trpC2 ylmH::spcR ssrA::cmR thrC::Phy-spankkmR	This syudy	VHB716	pHT009 plasmid
	VHB723	trpC2 ylmH::spcR ssrA::cmR thrC::Phy-spank-ylmH kmR	This syudy	VHB716	VHP955 plasmid
	VHB723	trpC2 ylmH::spcR ssrA::cmR thrC::Phy-spank-ylmH-FLAG3 kmR	This syudy	VHB716	VHP956 plasmid
	VHB733	trpC2 ylmH::spcR thrC::Phy-spank-rqcP-FLAG3 kmR	This syudy	VHB715	VHP722 plasmid
	VHB734	trpC2 ylmH::spcR thrC::Phy-spank-hsp15 kmR	This syudy	VHB715	VHP808 plasmid
	VHB735	trpC2 ylmH::spcR thrC::Phy-spank-hsp15dCTE kmR	This syudy	VHB715	VHP811 plasmid
	VHB736	trpC2 ylmH::spcR thrC::Phy-spank-rqcH-FLAG3 kmR	This syudy	VHB715	VHP629 plasmid
	VHB737	trpC2 ylmH::spcR ssrA::cmR thrC::Phy-spank-rqcP-FLAG3 kmR	This syudy	VHB733	VHB257 genomic DNA
	VHB738	trpC2 ylmH::spcR ssrA::cmR thrC::Phy-spank-hsp15-FLAG3 kmR	This syudy	VHB734	VHB257 genomic DNA
	VHB739	trpC2 ylmH::spcR ssrA::cmR thrC::Phy-spank-hsp15dCTE kmR	This syudy	VHB735	VHB257 genomic DNA
	VHB740	trpC2 ylmH::spcR ssrA::cmR thrC::Phy-spank-rqcH-FLAG3 kmR	This syudy	VHB736	VHB257 genomic DNA
	VHB765	trpC2 ylmH::ermR	This syudy	wt168	SOE-PCR product
	VHB772	trpC2 rqcH-FLAG3 -spcR ylmH::ermR	This syudy	VHB263	VHB765 genomic DNA
	VHB773	trpC2 rqcP-FLAG3 -spcR ylmH::ermR	This syudy	VHB368	VHB765 genomic DNA
	VHB780	trpC2 rqcH::spcR thrC::Phy-spank-ylmH kmR	This syudy	VHB256	VHP955 plasmid
	VHB781	trpC2 rqcP::spcR thrC::Phy-spank-ylmH kmR	This syudy	VHB343	VHP955 plasmid
	VHB787	trpC2 rqcH::spcR ssrA::cmR thrC::Phy-spank kmR	This syudy	VHB262	pHT009 plasmid
	VHB788	trpC2 rqcH::spcR ssrA::cmR thrC::Phy-spank-ylmH kmR	This syudy	VHB262	VHP955 plasmid
	VHB789	trpC2 rqcP::spcR ssrA::cmR thrC::Phy-spank-ylmH kmR	This syudy	VHB345	VHP955 plasmid
	BCHT56	trpC2 rqcP::lox72	This syudy	see Material&Method
	BCHT57	trpC2 ylmH::lox72	This syudy	see Material&Method
	BCHT58	trpC2 rqcH::lox72	This syudy	see Material&Method
	BCHT57	trpC2 ylmH::lox72	This syudy	see Material&Method
	BCTH125	trpC2 ylmH-spcR	This syudy	wt168	SOE-PCR product
	BCTH126	trpC2 ylmHR182A-spcR	This syudy	wt168	SOE-PCR product
	BCTH127	trpC2 ylmHR195A-spcR	This syudy	wt168	SOE-PCR product
	BCTH128	trpC2 ylmHK197A-spcR	This syudy	wt168	SOE-PCR product
	BCTH129	trpC2 ylmH-spcR ssrA::cmR	This syudy	BCTH125	VHB257 genomic DNA
	BCTH130	trpC2 ylmHR182A-spcR ssrA::cmR	This syudy	BCTH126	VHB257 genomic DNA
	BCTH131	trpC2 ylmHR195A-spcR ssrA::cmR	This syudy	BCTH127	VHB257 genomic DNA
	BCTH132	trpC2 ylmHK197A-spcR ssrA::cmR	This syudy	BCTH128	VHB257 genomic DNA
	BCHT931	trpC2 ylmH::lox72 thrC::Physpank-ylmH-GS5-FLAG kmR	This syudy	BCHT57	pCHT125 plasmid
	BCHT932	trpC2 ylmH::lox72 thrC::Physpank-ylmHΔ2-167-GS5-FLAG kmR	This syudy	BCHT57	pCHT126 plasmid
	BCHT1133	trpC2 amyE::Pveg-strep2-nanoluc-apdA(99-128)-ble -FLAG cmR thrC::Phy-spank-ylmH-GS5-FLAG kmR	This syudy	BCHT1294	pCHT125 plasmid
	BCHT1134	trpC2 amyE::Pveg-strep2-nanoluc-apdA(99-128)-ble -FLAG cmR thrC::Phy-spank-ylmHR182A-GS5-FLAG kmR	This syudy	BCHT1294	pCHT127 plasmid
	BCHT1135	trpC2 rqcH::lox72 amyE::Pveg-strep2-nanoluc-apdA(99-128)-ble -FLAG cmR thrC::Phy-spank-ylmH-GS5-FLAG kmR	This syudy	BCHT1295	pCHT125 plasmid
	BCHT1136	trpC2 rqcH::lox72 amyE::Pveg-strep2-nanoluc-apdA(99-128)-ble -FLAG cmR thrC::Phy-spank-ylmHR182A-GS5-FLAG kmR	This syudy	BCHT1295	pCHT127 plasmid
	BCHT1137	trpC2 rqcP::lox72 amyE::Pveg-strep2-nanoluc-apdA(99-128)-ble -FLAG cmR thrC::Phy-spank-ylmH-GS5-FLAG kmR	This syudy	BCHT1296	pCHT125 plasmid
	BCHT1138	trpC2 rqcP::lox72 amyE::Pveg-strep2-nanoluc-apdA(99-128)-ble -FLAG cmR thrC::Phy-spank-ylmHR182A-GS5-FLAG kmR	This syudy	BCHT1296	pCHT127 plasmid
	BCHT1294	trpC2 amyE::Pveg-strep2-nanoluc-apdA(99-128)-ble -FLAGcmR	This syudy	wt168	pApdA
	BCHT1295	trpC2 rqcH::lox72 amyE::Pveg-strep2-nanoluc-apdA(99-128)-ble -FLAGcmR	This syudy	BCHT58	pApdA
	BCHT1296	trpC2 rqcP::lox72 amyE::Pveg-strep2-nanoluc-apdA(99-128)-ble -FLAGcmR	This syudy	BCHT56	pApdA
	BCHT1297	trpC2 ylmH::lox72 amyE::Pveg-strep2-nanoluc-apdA(99-128)-ble -FLAGcmR	This syudy	BCHT57	pApdA
	BCHT1312	trpC2 rqcP::lox72 thrC::kmR	This syudy	BCHT56	pHT009 plasmid
	BCHT1313	trpC3 rqcP::lox72 thrC::Phy-spank-ylmH-GS5-FLAG kmR	This syudy	BCHT56	pCHT125 plasmid
	BCHT1314	trpC3 rqcP::lox72 thrC::Phy-spank-ylmHR182A-GS5-FLAG kmR	This syudy	BCHT56	pCHT127 plasmid
	BCHT1315	trpC3 rqcP::lox72 thrC::Phy-spank-yaaA-GS5-FLAG kmR	This syudy	BCHT56	pCHT128 plasmid
	BCHT1316	trpC3 rqcP::lox72 thrC::Phy-spank-rluB-GS5-FLAG kmR	This syudy	BCHT56	pCHT129 plasmid
	BCHT1317	trpC3 rqcP::lox72 thrC::Phy-spank-yhcT-GS5-FLAG kmR	This syudy	BCHT56	pCHT130 plasmid
	BCHT1318	trpC3 rqcP::lox72 thrC::Phy-spank-yjbO-GS5-FLAG kmR	This syudy	BCHT56	pCHT131 plasmid
	BCHT1319	trpC3 rqcP::lox72 thrC::Phy-spank-ylyB-GS5-FLAG kmR	This syudy	BCHT56	pCHT132 plasmid
	BCHT1320	trpC3 rqcP::lox72 thrC::Phy-spank-yqxC-GS5-FLAG kmR	This syudy	BCHT56	pCHT133 plasmid
	BCHT1321	trpC3 rqcP::lox72 thrC::Phy-spank-ytzG-GS5-FLAG kmR	This syudy	BCHT56	pCHT134 plasmid
	BCHT1322	trpC3 rqcP::lox72 thrC::Phy-spank-rqcP-GS5-FLAG kmR	This syudy	BCHT56	pCHT135 plasmid
	BCHT1323	trpC3 rqcP::lox72 thrC::Phy-spank-rpsD-GS5-FLAG kmR	This syudy	BCHT56	pCHT136 plasmid
	BCHT1324	trpC3 rqcP::lox72 thrC::Phy-spank-tyrS-GS5-FLAG kmR	This syudy	BCHT56	pCHT137 plasmid
	BCHT1325	trpC3 rqcP::lox72 thrC::Phy-spank-tyrZ-GS5-FLAG kmR	This syudy	BCHT56	pCHT138 plasmid
	BCHT1327	trpC3 ylmH::lox72 thrC::Phy-spank-ylmHR182A-GS5-FLAG kmR	This syudy	BCHT57	pCHT127 plasmid
	BCHT1328	trpC2 rqcP::lox72 thrC::kmR ssrA::cmR	This syudy	BCHT1312	VHB257 genomic DNA
	BCHT1329	trpC3 rqcP::lox72 thrC::Phy-spank-ylmH-GS5-FLAG kmR ssrA::cmR	This syudy	BCHT1313	VHB257 genomic DNA
	BCHT1330	trpC3 rqcP::lox72 thrC::Phy-spank-ylmHR182A-GS5-FLAG kmR ssrA::cmR	This syudy	BCHT1314	VHB257 genomic DNA
	BCHT1331	trpC3 rqcP::lox72 thrC::Phy-spank-yaaA-GS5-FLAG kmR ssrA::cmR	This syudy	BCHT1315	VHB257 genomic DNA
	BCHT1332	trpC3 rqcP::lox72 thrC::Phy-spank-rluB-GS5-FLAG kmR ssrA::cmR	This syudy	BCHT1316	VHB257 genomic DNA
	BCHT1333	trpC3 rqcP::lox72 thrC::Phy-spank-yhcT-GS5-FLAG kmR ssrA::cmR	This syudy	BCHT1317	VHB257 genomic DNA
	BCHT1334	trpC3 rqcP::lox72 thrC::Phy-spank-yjbO-GS5-FLAG kmR ssrA::cmR	This syudy	BCHT1318	VHB257 genomic DNA
	BCHT1335	trpC3 rqcP::lox72 thrC::Phy-spank-ylyB-GS5-FLAG kmR ssrA::cmR	This syudy	BCHT1319	VHB257 genomic DNA
	BCHT1336	trpC3 rqcP::lox72 thrC::Phy-spank-yqxC-GS5-FLAG kmR ssrA::cmR	This syudy	BCHT1320	VHB257 genomic DNA
	BCHT1337	trpC3 rqcP::lox72 thrC::Phy-spank-ytzG-GS5-FLAG kmR ssrA::cmR	This syudy	BCHT1321	VHB257 genomic DNA
	BCHT1338	trpC3 rqcP::lox72 thrC::Phy-spank-rqcP-GS5-FLAG kmR ssrA::cmR	This syudy	BCHT1322	VHB257 genomic DNA
	BCHT1339	trpC3 rqcP::lox72 thrC::Phy-spank-rpsD-GS5-FLAG kmR ssrA::cmR	This syudy	BCHT1323	VHB257 genomic DNA
	BCHT1340	trpC3 rqcP::lox72 thrC::Phy-spank-tyrS-GS5-FLAG kmR ssrA::cmR	This syudy	BCHT1324	VHB257 genomic DNA
	BCHT1341	trpC3 rqcP::lox72 thrC::Phy-spank-tyrZ-GS5-FLAG kmR ssrA::cmR	This syudy	BCHT1325	VHB257 genomic DNA
	BCHT1343	trpC3 ylmH::lox72 thrC::Phy-spank-ylmH-GS5-FLAG kmR ssrA::cmR	This syudy	BCHT931	VHB257 genomic DNA
	BCHT1344	trpC3 ylmH::lox72 thrC::Phy-spank-ylmHR182A-GS5-FLAG kmR ssrA::cmR	This syudy	BCHT1327	VHB257 genomic DNA
	BCHT1345	trpC2 ylmH::lox72 thrC::Physpank-ylmH(168-257)-GS5-FLAG kmR ssrA::cmR	This syudy	BCHT932	VHB257 genomic DNA
	#1: Crowe-McAuliffe C, Takada H, Murina V, Polte C, Kasvandik S, Tenson T, Ignatova Z, Atkinson GC, Wilson DN, Hauryliuk V. Structural Basis for Bacterial Ribosome-Associated Quality Control by RqcH and RqcP. doi: 10.1016/j.molcel.2020.11.002

### Sheet: Primer list
	Primer	Primer Sequence (5'-3')
	OCHT7	GCATGCAAGCTAATTCGGTGGAAACGAGG
	OCHT8	tatcgctctctccttcGTCGACTAAGCTAATTG
	OCHT47	GGAGGCATAAaagatcTTGCGTGTTGTTG
	OCHT48	ctcgttgttaCTATTTTTGTCGTTCAAACGTAACTCTCC
	OCHT49	ACAAAAATAGtaacaacgaggtgaaatcatgag
	OCHT50	AAACCGACTAttactaggcctaattgagagaag
	OCHT51	ggcctagtaaTAGTCGGTTTTTCAGTTTTTTTCTCCA
	OCHT52	CACTTGAAGGTGACCAGTTAACCGGT
	OCHT53	CAGGCAATCCgcCCAGAAATCACAGA
	OCHT54	TCTGTGATTTCTGGgcGGATTGCCTG
	OCHT55	CTTCTTTAgcGCTTGACGCCGTC
	OCHT56	GACGGCGTCAAGCgcTAAAGAAG
	OCHT57	TCCCGCCAGgcATCACAGACGCT
	OCHT58	AGCGTCTGTGATgcCTGGCGGGA
	OCHT272	GCAGTGCTGCCATAACCATGAGTG
	OCHT273	CACTCATGGTTATGGCAGCACTGC
	OCHT503	CGACgaaggagagagcgataATGAGCGATATATATCAGCACTTCA
	OCHT504	CACCGAATTAGCTTGCATGCTTATTTATCATCATCATCTTTATAATCgc
	OCHT505	CGACgaaggagagagcgataATGCCAGCAGTTGATGTCGAAATA
	OCHT506	CCTTAACATTggatcCggctcaggaagcggct
	OCHT507	agccGgatccAATGTTAAGGTCTGACAAGTCGATTTTCT
	OCHT839	ggatcCggctcaggaagcggct
	OCHT840	CGACgaaggagagagcgataATGGCAAATCCGATTTCAATTGA
	OCHT841	ccgcttcctgagccGgatccATTGACGACTTGAAATGAACCA
	OCHT842	CGACgaaggagagagcgataATGGAAAGACTGCAAAAAGTGA
	OCHT843	ccgcttcctgagccGgatccGAAAGCGTTTTTACCGTGATCC
	OCHT844	CGACgaaggagagagcgataATGAACCAAAAAGGCAGAGG
	OCHT845	ccgcttcctgagccGgatccTGAAAAATATGTGCGGCAAAGG
	OCHT846	CGACgaaggagagagcgataATGACTGTAAAAGAATATGCCGGT
	OCHT847	ccgcttcctgagccGgatccATGATTCTCTCCTTTTATCAGTTTGC
	OCHT848	CGACgaaggagagagcgataATGAATCAAATTGATATAACCGCTT
	OCHT849	ccgcttcctgagccGgatccACCGTTTTTTCTGAGGTTTTCG
	OCHT850	CGACgaaggagagagcgataATGACGTCAAAGAAAGAACGA
	OCHT851	ccgcttcctgagccGgatccTTCCGGTACATCTGCTTTTTTTTC
	OCHT852	CGACgaaggagagagcgataATGAGACTTGATAAGCTGCTT
	OCHT853	ccgcttcctgagccGgatccTGCTTGCGGCTCATTTAGCA
	OCHT856	CGACgaaggagagagcgataATGAGATTAGATAAATTTTTGAAAGTATC
	OCHT857	ccgcttcctgagccGgatccTTCGCCGAGTTTTTCTTCTT
	OCHT858	CGACgaaggagagagcgataATGGCTCGCTATACAGGTCCA
	OCHT859	ccgcttcctgagccGgatccACGAGAGTAGAACTCAACGATAA
	OCHT860	CGACgaaggagagagcgataATGACTAACTTACTTGAAGACTTATCCT
	OCHT861	ccgcttcctgagccGgatccTTTATACGTCACAAGGAAGTATTTTTTCT
	OCHT862	CGACgaaggagagagcgataATGATGAGAACATTTGAGCAGCT
	OCHT863	ccgcttcctgagccGgatccTTGGAGCTTTAAAAACTTGCGT
	VHT123	CATTATCGCTCTCTCCTTCGTCGACTAAGCTAATTG
	VHT125	TAAGCATGCAAGCTAATTCGGTGGAAACGAGG
	VHT186	GGCGGCGACTACAAAGACCATGACG
	VHT1022	GGAGGCATAAaagatcTTGCGTGTTGTTG
	VHT1023	ctcgttgttaTATATCGCTCATcgtctttcccttctatg
	VHT1024	GAGCGATATAtaacaacgaggtgaaatcatgag
	VHT1025	TCTCCATTTGttactaggcctaattgagagaag
	VHT1026	ggcctagtaaCAAATGGAGAGTTACGTTTGAACGACAA
	VHT1027	CACTTGAAGGTGACCAGTTAACCGGT
	VHT1028	CGACgaaggagagagcgataATGAGCGATATATATCAGCACTTCAG
	VHT1029	CACCGAATTAGCTTGCATGCTTATTTTTGTCGTTCAAACGTAACTCTCCA
	VHT1030	tggtctttgtagtcgccgccTTTTTGTCGTTCAAACGTAACTCTCCA
	VHT1076	ttttgttcatTATATCGCTCATcgtctttcccttctatg
	VHT1077	GAGCGATATAatgaacaaaaatataaaatattctc
	VHT1078	TCTCCATTTGttatttcctcccgttaaataatag
	VHT1079	gaggaaataaCAAATGGAGAGTTACGTTTGAACGACAA
	pUC-marTn Vec fw	AATCGAAACGCATCCGCTTACAGACAAGCT
	pUC-marTn Vec rv	ATTCGTTACCGCCGGAAGCATAAAGTGTAA
	pUC-marTn Ins fw	TGCTTCCGGCGGTAACGAATTCAAGCTTGA
	pUC-marTn Ins rv	TAAGCGGATGCGTTTCGATTTCTGACTGTG
	pKIG11 ITR1 MmeI fw	AGGTTGGATGATAAGTCCCCGGTCTCCCAGCGAAC
	pKIG11 ITR2 MmeI rv	GGTTGGATGATAAGTCCCCGGTCTACGCTCGGGAC
	pKIG11 ITR2 MmeI fw	ACTTATCATCCAACCTGTTATCCAGGCTAACAACC
	pKIG11 ITR1 MmeI rv	CTTATCATCCAACCTGTTAGAATGATATCAAGCTT
	BamHI noATG ylmH fw	TTTTTTTGGATCCAGCGATATATATCAGCACTTCAG
	ylmH STOP NotI rv	AAAAAAAGCGGCCGCCTATTTTTGTCGTTCAAACGTAACTC
	XbaI ATG ylmH fw	TTTTTTTTCTAGAATGAGCGATATATATCAGCACTTCAG
	ylmH dstop BamHI rv	AAAAAAAGGATCCTTTTTGTCGTTCAAACGTAACTCTC
	ANN XbaI ATG FLAG-GS5 MCS NotI fw	CTAGTATGGGCGATTATAAAGATGATGATGATAAAGGCTCAGGAAGCGGCTCAGGAAGCGGATCCACCGGTTCTAGAGC
	ANN XbaI ATG FLAG-GS5 MCS NotI rw	GGCCGCTCTAGAACCGGTGGATCCGCTTCCTGAGCCGCTTCCTGAGCCTTTATCATCATCATCTTTATAATCGCCCATA

### Sheet: plasmid list
	Plamsid	Description	Reference
	pCHT125	pHT009-ylmH-GS5-FLAG ampR kmR	This work
	pCHT126	pHT009-ylmHΔ2-167-GS5-FLAG ampR kmR	This work
	pCHT127	pHT009-ylmHR182A-GS5-FLAG ampR kmR	This work
	pCHT128	pHT009-yaaA-GS5-FLAG ampR kmR	This work
	pCHT129	pHT009-rluB-GS5-FLAG ampR kmR	This work
	pCHT130	pHT009-yhcT-GS5-FLAG ampR kmR	This work
	pCHT131	pHT009-yjbO-GS5-FLAG ampR kmR	This work
	pCHT132	pHT009-ylyB-GS5-FLAG ampR kmR	This work
	pCHT133	pHT009-yqxC-GS5-FLAG ampR kmR	This work
	pCHT134	pHT009-ytzG-GS5-FLAG ampR kmR	This work
	pCHT135	pHT009-rqcP-GS5-FLAG ampR kmR	This work
	pCHT136	pHT009-rpsD-GS5-FLAG ampR kmR	This work
	pCHT137	pHT009-tyrS-GS5-FLAG ampR kmR	This work
	pCHT138	pHT009-tyrZ-GS5-FLAG ampR kmR	This work
	VHP629	pHT009-rqcH-GS-FLAG3 ampR kmR	This work
	VHP1008	pHT001 p43 wRBS FLAG-GS5-ylmH tGyrA ampR cmR	This work
	VHP1009	pHT001 p43 wRBS ylmH-GS5-C-FLAG tGyrA ampR cmR	This work
	VHP955	pHT009-ylmH ampR kmR	This work
	VHP956	pHT009-ylmH-FLAG3 ampR kmR	This work
	VHP721	pHT009-rqcP ampR kmR	This work
	VHP722	pHT009-rqcP-GS-FLAG3 ampR kmR	This work
	VHP808	pHT009-hsp15 ampR kmR	This work
	VHP811	pHT009-hsp15dCTE ampR kmR	This work
	VHP827	pHT009 ampR kmR	This work
	pApdA	amyE::Pveg-NanoLuc-ApdA-BleR	This work
	N-FLAG	pHT01 p43 wRBS N-FLAG-GS5-MCS tGyrA	This work
	C-FLAG	pHT01 p43 wRBS MCS-GS5-C-FLAG tGyrA	#1
	pHT009	thrC::Phy-spank- lacI ΩkanR	#2
	pCH1980	Plasmid carrying Tn-kan	#3
	pKIG637	Mariner Tn-kan, pUC18 derivative	This work
	pKIG645	Mariner Tn-kan (MmeI site+), pUC18 derivative	This work
	pHT01	ampR cmR	MoBiTec
	pHT01	ampR cmR	MoBiTec
	pUC18	Cloning vector	TaKaRa
	#1: Dimitrova-Paternoga L, Kasvandik S, Beckert B, Granneman S, Tenson T, Wilson DN, Paternoga H. Structural basis of ribosomal 30S subunit degradation by RNase R. doi: 10.1038/s41586-024-07027-6
	#2: Crowe-McAuliffe C, Graf M, Huter P, Takada H, Abdelshahid M, Nováček J, Murina V, Atkinson GC, Hauryliuk V, Wilson DN.. Wilsona. Structural basis for antibiotic resistance mediated by the Bacillus subtilis ABCF ATPase VmlR. doi: 10.1073/pnas.1808535115
	#3 : Fujiwara, K., Katagi, Y., Ito, K. & Chiba, S. Proteome-wide Capture of Co-translational Protein Dynamics in Bacillus subtilis Using TnDR, a Transposable Protein-Dynamics Reporter. doi:10.1016/j.celrep.2020.108250.

### Sheet: strain construction
	strain name	primers for SOE-PCR	Combination of primer and template DNAs used to generate the PCR fragments
			primer	template	primer	template	primer	template
	VHB715	VHT1022, 1027	VHT1022, 1023	wt168 DNA	VHT1024, 1025	pDG1727	VHT1026, 1027	wt168 DNA
	VHB765	VHT1022, 1027	VHT1022, 1076	wt168 DNA	VHT1077, 1078	pDG1664	VHT1079, 1027	wt168 DNA
	BCHT125	OCHT47, 52	OCHT47, 48	wt168 DNA	OCHT49, 50	pDG1727	OCHT51, 52	wt168 DNA
	BCTH126	OCHT47, 52	OCHT47, 56	BCHT125 DNA	OCHT55, 52	BCHT125 DNA
	BCTH127	OCHT47, 52	OCHT47, 54	BCHT125 DNA	OCHT53, 52	BCHT125 DNA
	BCTH128	OCHT47, 52	OCHT47, 58	BCHT125 DNA	OCHT57, 52	BCHT125 DNA

### Sheet: Plasmid construction
	Plamsid name	description	Conbination of primer and template DNAs for each PCR fragment
			Primer	template	Primer	template
	VHP955	pHT009-ylmH ampR kmR	VHT123, 125	VHP721	VHT1028, 1029	wt168 DNA
	VHP956	pHT009-ylmH-FLAG3 amp kmR	VHT123, 186	VHP629	VHT1028, 1030	wt168 DNA
	N-FLAG#1	pHT01 p43 wRBS N-FLAG-GS5-MCS tGyrA	ANN XbaI ATG FLAG-GS5 MCS NotI fw, ANN XbaI ATG FLAG-GS5 MCS NotI rw	pHT01
	VHP1008#2	pHT001 p43 wRBS FLAG-GS5-ylmH tGyrA ampR cmR	BamHI noATG ylmH fw, ylmH STOP NotI rv	wt168 DNA
	VHP1009#3	pHT001 p43 wRBS ylmH-GS5-C-FLAG tGyrA ampR cmR	XbaI ATG ylmH fw, ylmH dstop BamHI rv	VHP629
	pKIG637	Mariner Tn-kan, pUC18 derivative	UC-marTn Vec fw, pUC-marTn Vec rv	pUC18	pUC-marTn Ins fw, pUC-marTn Ins rv	pCH1980
	pKIG645	Mariner Tn-kan (MmeI site+), pUC18 derivative	pKIG11 ITR1 MmeI fw, pKIG11 ITR2 MmeI rv	pKIG637	pKIG11 ITR2 MmeI fw, pKIG11 ITR1 MmeI rv	pKIG637
	pCHT125	pHT009-ylmH-GS5-FLAG ampR kmR	OCHT7, 8	VHP721	OCHT503, 504	VHP1009
	pCHT126	pHT009-ylmHΔ2-167-GS5-FLAG ampR kmR	OCHT7, 8	VHP721	OCHT505, 504	VHP1009
	pCHT127	pHT009-ylmHR182A-GS5-FLAG ampR kmR	OCHT55,273	pCHT125	OCHT56,272	pCHT125
	pCHT128	pHT009-yaaA-GS5-FLAG ampR kmR	OCHT8. 839	VHP721	OCHT840, 841	wt168 DNA
	pCHT129	pHT009-rluB-GS5-FLAG ampR kmR	OCHT8. 839	VHP721	OCHT842, 843	wt168 DNA
	pCHT130	pHT009-yhcT-GS5-FLAG ampR kmR	OCHT8. 839	VHP721	OCHT844, 845	wt168 DNA
	pCHT131	pHT009-yjbO-GS5-FLAG ampR kmR	OCHT8. 839	VHP721	OCHT846, 847	wt168 DNA
	pCHT132	pHT009-ylyB-GS5-FLAG ampR kmR	OCHT8. 839	VHP721	OCHT848, 849	wt168 DNA
	pCHT133	pHT009-yqxC-GS5-FLAG ampR kmR	OCHT8. 839	VHP721	OCHT850, 851	wt168 DNA
	pCHT134	pHT009-ytzG-GS5-FLAG ampR kmR	OCHT8. 839	VHP721	OCHT852, 853	wt168 DNA
	pCHT135	pHT009-rqcP-GS5-FLAG ampR kmR	OCHT8. 839	VHP721	OCHT856, 857	wt168 DNA
	pCHT136	pHT009-rpsD-GS5-FLAG ampR kmR	OCHT8. 839	VHP721	OCHT858, 859	wt168 DNA
	pCHT137	pHT009-tyrS-GS5-FLAG ampR kmR	OCHT8. 839	VHP721	OCHT860, 861	wt168 DNA
	pCHT138	pHT009-tyrZ-GS5-FLAG ampR kmR	OCHT8. 839	VHP721	OCHT862, 863	wt168 DNA
	#1: The plasmid pHT01 was digested by XbaI and NotI and ligated with annealed primers containing a multiple cloning site followed by an encoded and N-terminal Flag tag and 5×GS-linker.
	#2: The YlmH open reading frame (ORF) was PCR-amplified from B. subtilis genomic DNA and inserted between the BamHI and NotI sites of plasmid pHT01 p43 wRBS N-FLAG-GS5-MCS tGyrA.
	#3: The YlmH open reading frame (ORF) was PCR-amplified from B. subtilis genomic DNA and inserted between the XbaI and BamHI sites of plasmid pHT01 p43 wRBS MCS-C-GS5-MCS tGyrA.
