## Supplementary Table 4 for "A role for the S4-domain containing protein YlmH in ribosome-associated quality control in *Bacillus subtilis*"

### Sheet: Raw peptide counts
	WT 1	WT2	WT 3	rqcH∆ 1	rqcH∆ 2	rqcH∆ 3	rqcP∆ 1	rqcP∆ 2	rqcP∆ 3	rqcP∆ YlmH mutant 1	rqcP∆ YlmH mutant 2	rqcP∆ YlmH mutant 3
Reference peptide for normalization	151	188	221	101	32	138	119	182	250	202	200	45
RAP (untagged)	108	82	83	207	273	148	68	100	118	282	242	78
RAP + alanine tail	39	31	40				34	35	45	6	4	3

### Sheet: Normalized peptide counts
	WT 1	WT2	WT 3	rqcH∆ 1	rqcH∆ 2	rqcH∆ 3	rqcP∆ 1	rqcP∆ 2	rqcP∆ 3	rqcP∆ YlmH mutant 1	rqcP∆ YlmH mutant 2	rqcP∆ YlmH mutant 3
RAP Untagged	0.715232	0.43617	0.375566	2.0495	8.53125	1.07246	0.571429	0.549451	0.472	1.39604	1.21	1.73333
RAP + Alanine tail	0.258278	0.164894	0.180995	0	0	0	0.285714	0.192308	0.18	0.029703	0.02	0.0666667
