## Supplementary Code for "A role for the S4-domain containing protein YlmH in ribosome-associated quality control in *Bacillus subtilis*": tmp_RqcH_residues.csv

group	set	Dx	Rx	note
output/mafft_raw/fftns/RqcH_hmm_Acidobacteriota_fftns	1	235	236
output/mafft_raw/fftns/RqcH_hmm_Aquificota_fftns	2	87	88
output/mafft_raw/fftns/RqcH_hmm_Armatimonadota_fftns	3	209	210
output/mafft_raw/fftns/RqcH_hmm_Atribacterota_fftns	4	201	202
output/mafft_raw/fftns/RqcH_hmm_Bacillota_A_fftns	5	461	462
output/mafft_raw/fftns/RqcH_hmm_Bacillota_Other_fftns	6	300	301
output/mafft_raw/fftns/RqcH_hmm_Bacillota_fftns	7	251	252
output/mafft_raw/fftns/RqcH_hmm_Bacteroidota_fftns	8	380	381
output/mafft_raw/fftns/RqcH_hmm_Bdellovibrionota_fftns	9	NA	NA	no conserved DR
output/mafft_raw/fftns/RqcH_hmm_Bipolaricaulota_fftns	10	104	105
output/mafft_raw/fftns/RqcH_hmm_CLD3_fftns	11	94	95
output/mafft_raw/fftns/RqcH_hmm_CSP1-3_fftns	12	198	199
output/mafft_raw/fftns/RqcH_hmm_Calditrichota_fftns	13	97	98
output/mafft_raw/fftns/RqcH_hmm_Campylobacterota_fftns	14	193	194
output/mafft_raw/fftns/RqcH_hmm_Chlamydiota_fftns	15	110	111
output/mafft_raw/fftns/RqcH_hmm_Chloroflexota_fftns	16	221	222
output/mafft_raw/fftns/RqcH_hmm_Cloacimonadota_fftns	17	121	122
output/mafft_raw/fftns/RqcH_hmm_Cyanobacteriota_fftns	18	127	128
output/mafft_raw/fftns/RqcH_hmm_DTU030_fftns	19	97	98
output/mafft_raw/fftns/RqcH_hmm_Deferribacterota_fftns	20	102	103
output/mafft_raw/fftns/RqcH_hmm_Deinococcota_fftns	21	96	97
output/mafft_raw/fftns/RqcH_hmm_Desulfobacterota_B_fftns	22	NA	NA	no conserved DR
output/mafft_raw/fftns/RqcH_hmm_Desulfobacterota_C_fftns	23	NA	NA	no conserved DR
output/mafft_raw/fftns/RqcH_hmm_Desulfobacterota_E_fftns	24	138	139
output/mafft_raw/fftns/RqcH_hmm_Desulfobacterota_F_fftns	25	113	114
output/mafft_raw/fftns/RqcH_hmm_Desulfobacterota_fftns	26	NA	NA	no conserved DR
output/mafft_raw/fftns/RqcH_hmm_Eisenbacteria_fftns	27	NA	NA	no conserved DR
output/mafft_raw/fftns/RqcH_hmm_Eremiobacterota_fftns	28	192	193
output/mafft_raw/fftns/RqcH_hmm_Fermentibacterota_fftns	29	117	118
output/mafft_raw/fftns/RqcH_hmm_Fibrobacterota_fftns	30	NA	NA	no conserved DR
output/mafft_raw/fftns/RqcH_hmm_Fusobacteriota_fftns	31	95	96
output/mafft_raw/fftns/RqcH_hmm_Gemmatimonadota_fftns	32	255	256
output/mafft_raw/fftns/RqcH_hmm_Krumholzibacteriota_fftns	33	177	178	subset
output/mafft_raw/fftns/RqcH_hmm_Latescibacterota_fftns	34	173	174
output/mafft_raw/fftns/RqcH_hmm_Marinisomatota_fftns	35	144	145
output/mafft_raw/fftns/RqcH_hmm_Methylomirabilota_fftns	36	159	160
output/mafft_raw/fftns/RqcH_hmm_Myxococcota_A_fftns	37	197	198
output/mafft_raw/fftns/RqcH_hmm_Myxococcota_fftns	38	331	332
output/mafft_raw/fftns/RqcH_hmm_Nitrospinota_fftns	39	97	98
output/mafft_raw/fftns/RqcH_hmm_Nitrospirota_fftns	40	224	225
output/mafft_raw/fftns/RqcH_hmm_Planctomycetota_fftns	41	224	225
output/mafft_raw/fftns/RqcH_hmm_Poribacteria_fftns	42	145	146
output/mafft_raw/fftns/RqcH_hmm_Pseudomonadota_fftns	43	137	138
output/mafft_raw/fftns/RqcH_hmm_Riflebacteria_fftns	44	106	107
output/mafft_raw/fftns/RqcH_hmm_Spirochaetota_fftns	45	205	206
output/mafft_raw/fftns/RqcH_hmm_Synergistota_fftns	46	153	154
output/mafft_raw/fftns/RqcH_hmm_Thermotogota_fftns	47	102	103
output/mafft_raw/fftns/RqcH_hmm_UBA3054_fftns	48	138	139
output/mafft_raw/fftns/RqcH_hmm_Verrucomicrobiota_fftns	49	NA	NA	no conserved DR
output/mafft_raw/fftns/RqcH_hmm_WOR-3_fftns	50	115	116	subset
output/mafft_raw/fftns/RqcH_hmm_Zixibacteria_fftns	51	153	154
output/mafft_raw/fftns/RqcH_hmm_others_fftns	52	276	277
